# Translational reading frame determines the pathogenicity of C-terminal frameshift deletions in MeCP2: an alternative therapeutic approach

**DOI:** 10.1101/2025.08.31.673354

**Authors:** Jacky Guy, Elena Hein, Beatrice Alexander-Howden, Timur von Bock und Polach, Tricia Mathieson, Benjamin P. Kleinstiver, Huda Zoghbi, Adrian Bird

## Abstract

Mutations in the *MECP2* gene cause the severe neurological disorder Rett syndrome. A cluster of frameshift-causing C-terminal deletions (CTDs) lead to loss of ∼100 amino acids at the C-terminus of the MeCP2 protein, and account for approximately 10% of RTT-causing mutations. The pathogenicity of C-terminal deletions (CTDs) is unexpected, as this C-terminal domain is non-essential in mice. Utilising databases of pathogenic and benign human *MECP2* mutations, we find that some individuals with apparently typical CTDs do not exhibit Rett syndrome, confirming that C-terminal truncations are not intrinsically pathogenic. Using human DNA sequence data and mouse models, we demonstrate that pathogenicity results from a drastic reduction in MeCP2 levels and is determined by the presence of the short amino acid motif proline-proline-stop (-PPX) at the C-terminus, which results from a shift to the +2 reading frame. Individuals with CTDs that shift to the +1 frame avoid this motif and do not develop Rett syndrome. Mutating the stop codon of the PPX motif to tryptophan rescues MeCP2 expression and RTT-like phenotypes in a CTD mouse model. Finally, we demonstrate that an adenine base editor can efficiently introduce this tryptophan substitution in cultured cells. Overall, our findings uncover a simple and reliable prognostic distinction between benign and pathogenic CTDs and provide proof-of-concept for an editing strategy that potentially corrects all disease-causing CTD mutations.
