## Supplementary Table 3 for "Translational reading frame determines the pathogenicity of C-terminal frameshift deletions in MeCP2: an alternative therapeutic approach"

### Sheet: RettBASE c.1110-1210 FS alleles
Nucleotide change	Frameshift Location	Amino acid change	Frameshift Deletion size	Frameshift	Alleles with mutation	One or more cases Classical RTT	One or more shown de novo	In gnomAD?	gnomAD entries
c.1116_1201del86	1116	p.H372fs	86	+2	3	yes	yes	no
c.1121_1191del71	1121	p.E374fs	71	+2	1	no	no	no
c.1123_1202del80	1123	p.S375fs	80	+2	1	no	no	no
c.1127_1137del11	1127	p.P376fs	11	+2	2	no	no	no
c.1127_1179del53	1127	p.P376fs	53	+2	4	no	no	no
c.1128_1179del52	1128	p.K377fs	52	+1	1	no	no	no
c.[1129_1133delAAGGCinsGAGT; 1155_1200del46]	1129	p.K377fs	47	+2	1	no	no	no
c.1129_1193del65	1129	p.K377fs	65	+2	1	no	no	no
c.[1132_1159del28;1167_1176del10]	1132	p.[A378fs]	38	+2	1	no	no	no
c.1132_1202del71	1132	p.A378fs	71	+2	2	no	yes	no
c.1135_1142del8	1135	p.P379fs	8	+2	2	no	no	no
c.1145_1194del50	1145	p.L382fs	50	+2	2	yes	yes	no
c.1147_1174del28	1147	p.L383fs	28	+1	1	no	no	yes	1
c.1150_1192del43	1150	p.P384fs	43	+1	1	no	no	no
c.1151_1188del38	1151	p.P384fs	38	+2	2	yes	yes	no
c.1151_1191del41	1151	p.P384fs	41	+2	1	no	no	no
c.1152_1155del4	1152	p.P385fs	4	+1	1	no	no	no
c.1152_1195del44	1152	p.P385fs	44	+2	4	yes	yes	no
c.1153_1190del38	1153	p.P385fs	38	+2	1	no	no	no
c.1154_1185del32	1154	p.P385fs	32	+2	1	no	no	no
c.1154_1197del44	1154	p.P385fs	44	+2	6	yes	no	no
c.1155_1183del29	1155	p.P387fs	29	+2	1	no	no	no
c.1155_1200del46	1155	p.L386fs	46	+1	3	no	no	yes	4
c.1156_1172del17	1156	p.L386X	17	+2	2	yes	yes	no
c.1156_1157dupCT	1156	p.P387fs	ins2	+1	1	no	no	no
c.1157_1184del28	1157	p.L386fs	28	+1	1	yes	no	no
c.1157_1187del31	1157	p.L386fs	31	+1	2	no	no	no
c.1157_1188del32	1157	p.L386fs	32	+2	12	yes	?	no
c.1157_1191del35	1157	p.L386fs	35	+2	5	no	no	no
c.1157_1197del41	1157	p.L386fs	41	+2	45	yes	yes	no
c.[1104_1106del3;1157_1197del41]	1157	p.[H372del;L386fs]	41	+2	1	no	no	no
c.1157_1199del43	1157	p.L386fs	43	+1	2	yes	no	no
c.[1077_1079delCTC(;) 1142C>T(;) 1157_1200del44]	1157	p.[S360del(;) P381L(;) L386fs]	44	+2	1	yes	no	no
c.1157_1200del44	1157	p.L386fs	44	+2	31	yes	yes	no
c.[1137C>T;1157_1200del44]	1157	p.[P379P;L386fs]	44	+2	1	no	no	no
c.1158_1167del10	1158	p.P387fs	10	+1	2	yes	yes	no
c.1158_1186del29insCCA	1158	p.P387HfsX9	26	+2	2	yes	no	no
c.1158_1186del29	1158	p.P387fs	29	+2	1	yes	yes	no
c.1158_1198del41	1158	p.P387fs	41	+2	2	no	no	no
c.1158_1200del43	1158	p.P387fs	43	+1	2	no	no	no
c.1159_1160delCCinsT	1159	p.P387fs	1	+1	4	no	no	no
c.1159_1201del43	1159	p.P387fs	43	+1	1	no	yes	no
c.1159_1210del52	1159	p.P387fs	52	+1	1	no	no	no
c.1160_1166del7	1160	p.P387fs	7	+1	2	yes	no	yes	22
c.1160_1185del26	1160	p.P387fs	26	+2	3	no	no	no
c.1160_1188del29	1160	p.P387fs	29	+2	1	yes	yes	no
c.1160_1200del41	1160	p.P387fs	41	+2	2	yes	yes	no
c.1161_1205del45insA	1161	p.P389X	44	+2	1	no	no	no
c.1162_1163delCC	1162	p.P388fs	2	+2	1	no	no	no
c.1163_1179del17	1163	p.P388fs	17	+2	2	no	no	no
c.1163_1188del26	1163	p.P388fs	26	+2	11	yes	yes	no
c.[1163_1173del11; 1176_1193del18]	1163	p.P388fs	29	+2	1	no	no	no
c.1163_1197del35	1163	p.P388fs	35	+2	5	yes	yes	no
c.1164delA	1164	p.P389fs	1	+1	1	no	no	no
c.1164_1194del31	1164	p.P391fs	31	+1	1	yes	no	no
c.1164_1206del43	1164	p.P389fs	43	+1	4	no	no	no
c.1164_1207del44	1164	p.P389X	44	+2	44	yes	yes	yes	1
c.1165_1190del26	1165	p.P389fs	26	+2	3	yes	yes	no
c.1167_1200del34	1167	p.P390fs	34	+1	1	no	no	yes	6
c.1170_1207del38	1170	p.P391X	38	+2	1	no	no	no
c.1173_1207del35	1173	p.E392X	35	+2	1	yes	no	no
c.[1161_1166del6; 1180_1205del26]	1180	p.[P390_P391del; E394fs]	26	+2	2	yes	no	no
c.1180_1181insT	1180	p.E394VfsX11	ins1	+2	1	yes	yes	no
c.1190dupA	1190	p.D398fs	ins1	+2	1	yes	no	no
c.1194_1195insT	1194	p.P399fs	ins1	+2	3	yes	yes	no
c.1196_1266del71	1196	p.P399fs	71	+2	1	no	no	no
c.1197dupC	1197	p.T400fs	ins1	+2	3	yes	yes	no
c.1200dupC	1200	p.S401fs	ins1	+2	1	yes	yes	no
c.1202dupG	1202	p.S401fs	ins1	+2	1	no	no	no
