## Supplementary Table 4 for "Translational reading frame determines the pathogenicity of C-terminal frameshift deletions in MeCP2: an alternative therapeutic approach"

### Sheet: RettBASE  high confidence
	Nucleotide change	Frameshift Location	Amino acid change	Frameshift Deletion size	Frameshift	Alleles with mutation	One or more cases Classical RTT	One or more shown de novo	HGVS nomenclature e1 isoform	HGVS nomenclature e2 isoform	ClinVar Clinical Significance	ClinVar Variation ID
Deletions	c.1116_1201del86	1116	p.H372fs	86	+2	3	yes	yes	NM_001110792.2:c.1152_1237del	NM_004992.4:c.1116_1201del	Pathogenic	156339
	c.1145_1194del50	1145	p.L382fs	50	+2	2	yes	yes	NM_001110792.2:c.1181_1230del	NM_004992.4:c.1145_1194del	Pathogenic	143347
	c.1151_1188del38	1151	p.P384fs	38	+2	2	yes	yes	NM_001110792.2:c.1187_1224del	NM_004992.4:c.1151_1188del	Pathogenic	143351
	c.1152_1195del44	1152	p.P385fs	44	+2	4	yes	yes	NM_001110792.2:c.1188_1231del	NM_004992.4:c.1152_1195del	Pathogenic	143354
	c.1156_1172del17	1156	p.L386X	17	+2	2	yes	yes	NM_001110792.2:c.1192_1208del	NM_004992.4:c.1156_1172del	Pathogenic	143362
	c.1157_1197del41	1157	p.L386fs	41	+2	45	yes	yes	NM_001110792.2:c.1193_1233del	NM_004992.4:c.1157_1197del	Pathogenic/likely pathogenic	143369
	c.1157_1200del44	1157	p.L386fs	44	+2	31	yes	yes	NM_001110792.2:c.1193_1236del	NM_004992.4:c.1157_1200del	Pathogenic	143372
	c.1158_1167del10	1158	p.P387fs	10	+1	2	yes	yes	NM_001110792.2:c.1194_1203del	NM_004992.4:c.1158_1167del	Pathogenic	143373
	c.1158_1186del29	1158	p.P387fs	29	+2	1	yes	yes	NM_001110792.2:c.1194_1222del	NM_004992.4:c.1158_1186del	Pathogenic	143374
	c.1160_1188del29	1160	p.P387fs	29	+2	1	yes	yes	NM_001110792.2:c.1196_1224del	NM_004992.4:c.1160_1188del	Pathogenic	143387
	c.1160_1200del41	1160	p.P387fs	41	+2	2	yes	yes	NM_001110792.2:c.1196_1236del	NM_004992.4:c.1160_1200del	Pathogenic/likely pathogenic	143388
	c.1163_1188del26	1163	p.P388fs	26	+2	11	yes	yes	NM_001110792.2:c.1199_1224del	NM_004992.4:c.1163_1188del	Pathogenic	143401
	c.1163_1197del35	1163	p.P388fs	35	+2	5	yes	yes	NM_001110792.2:c.1199_1233del	NM_004992.4:c.1163_1197del	Pathogenic/likely pathogenic	143402
	c.1164_1207del44	1164	p.P389X	44	+2	44	yes	yes	NM_001110792.2:c.1200_1243del	NM_004992.4:c.1164_1207del	Pathogenic	143406
	c.1165_1190del26	1165	p.P389fs	26	+2	3	yes	yes	NM_001110792.2:c.1201_1226del	NM_004992.4:c.1165_1190del	Pathogenic	143409
Insertions	c.1180_1181insT	1180	p.E394Vfs	ins1	+2	1	yes	yes	NM_001110792.2:c.1216_1217insT	NM_004992.4:c.1180_1181insT	Uncertain significance	189668
	c.1194_1195insT	1194	p.P399fs	ins1	+2	3	yes	yes	NM_001110792.2:c.1230_1231insT	NM_004992.4:c.1194_1195insT	Pathogenic	143429
	c.1197dupC	1197	p.T400fs	ins1	+2	3	yes	yes	NM_001110792.2:c.1233dup	NM_004992.4:c.1197dup	Likely pathogenic	143432
	c.1200dupC	1200	p.S401fs	ins1	+2	1	yes	yes	NM_001110792.2:c.1236dup	NM_004992.4:c.1200dup	Pathogenic	143434
