## Supplementary Table 5 for "Translational reading frame determines the pathogenicity of C-terminal frameshift deletions in MeCP2: an alternative therapeutic approach"

### Sheet: gnomAD Missense c.1100-1250
gnomAD ID	Position	rsIDs	Reference	Alternate	Source	Protein Consequence	Transcript Consequence	VEP Annotation	ClinVar Clinical Significance	ClinVar Variation ID	Allele Count	Allele Number	Allele Frequency	Homozygote Count	Hemizygote Count
X-154030719-T-C	154030719	rs1557135874	T	C	gnomAD Exomes	p.His370Arg	c.1109A>G	missense_variant	Likely benign	2970830	1	1207873	8.27902e-07	0	0
X-154030717-G-A	154030717	rs2148661028	G	A	gnomAD Exomes	p.His371Tyr	c.1111C>T	missense_variant	Uncertain significance	1342961	2	1209072	1.65416e-06	0	1
X-154030716-T-C	154030716	rs1282323311	T	C	gnomAD Exomes,gnomAD Genomes	p.His371Arg	c.1112A>G	missense_variant			5	1204746	4.15025e-06	0	2
X-154030715-G-C	154030715		G	C	gnomAD Exomes	p.His371Gln	c.1113C>G	missense_variant			2	1208758	1.65459e-06	0	0
X-154030714-G-A	154030714	rs375477214	G	A	gnomAD Exomes,gnomAD Genomes	p.His372Tyr	c.1114C>T	missense_variant	Likely benign	810863	39	1205962	3.23393e-05	0	12
X-154030712-G-C	154030712		G	C	gnomAD Exomes	p.His372Gln	c.1116C>G	missense_variant	Uncertain significance	2789140	2	1209033	1.65421e-06	0	1
X-154030711-A-G	154030711	rs782420258	A	G	gnomAD Exomes,gnomAD Genomes	p.Ser373Pro	c.1117T>C	missense_variant	Uncertain significance	632887	8	1200345	6.66475e-06	0	0
X-154030708-C-G	154030708	rs2148660959	C	G	gnomAD Exomes	p.Glu374Gln	c.1120G>C	missense_variant	Conflicting classifications of pathogenicity	1670723	5	1207444	4.14098e-06	0	2
X-154030707-T-A	154030707		T	A	gnomAD Exomes	p.Glu374Val	c.1121A>T	missense_variant			3	1207729	2.484e-06	0	0
X-154030705-A-G	154030705	rs782644353	A	G	gnomAD Exomes	p.Ser375Pro	c.1123T>C	missense_variant			1	1198245	8.34554e-07	0	1
X-154030702-G-A	154030702	rs61752387	G	A	gnomAD Exomes,gnomAD Genomes	p.Pro376Ser	c.1126C>T	missense_variant	Benign	95184	1773	1204684	0.00147175	0	561
X-154030701-G-A	154030701		G	A	gnomAD Exomes	p.Pro376Leu	c.1127C>T	missense_variant			1	1207652	8.28053e-07	0	0
X-154030697-C-G	154030697		C	G	gnomAD Exomes	p.Lys377Asn	c.1131G>C	missense_variant	Uncertain significance	1955919	6	1205377	4.9777e-06	0	3
X-154030696-C-A	154030696	rs587783106	C	A	gnomAD Exomes	p.Ala378Ser	c.1132G>T	missense_variant	Likely benign	156630	24	1205501	1.99087e-05	0	5
X-154030696-C-T	154030696	rs587783106	C	T	gnomAD Exomes,gnomAD Genomes	p.Ala378Thr	c.1132G>A	missense_variant	Likely benign	378123	24	1202698	1.99551e-05	0	5
X-154030695-G-C	154030695	rs201314910	G	C	gnomAD Exomes,gnomAD Genomes	p.Ala378Gly	c.1133C>G	missense_variant	Uncertain significance	143340	10	1202704	8.3146e-06	0	3
X-154030695-G-A	154030695	rs201314910	G	A	gnomAD Exomes,gnomAD Genomes	p.Ala378Val	c.1133C>T	missense_variant	Benign	143341	152	1202661	0.000126386	0	38
X-154030695-G-T	154030695	rs201314910	G	T	gnomAD Exomes	p.Ala378Asp	c.1133C>A	missense_variant	Uncertain significance	3337273	15	1205623	1.24417e-05	0	6
X-154030693-G-A	154030693	rs782050077	G	A	gnomAD Exomes,gnomAD Genomes	p.Pro379Ser	c.1135C>T	missense_variant	Benign	1170846	45	1203029	3.74056e-05	0	14
X-154030692-G-A	154030692	rs971722789	G	A	gnomAD Exomes	p.Pro379Leu	c.1136C>T	missense_variant	Conflicting classifications of pathogenicity	932647	9	1205704	7.46452e-06	0	3
X-154030692-G-C	154030692	rs971722789	G	C	gnomAD Exomes	p.Pro379Arg	c.1136C>G	missense_variant			2	1205704	1.65878e-06	0	0
X-154030690-C-T	154030690	rs267608572	C	T	gnomAD Exomes,gnomAD Genomes	p.Val380Met	c.1138G>A	missense_variant	Benign	143344	226	1185406	0.000190652	0	71
X-154030690-C-G	154030690		C	G	gnomAD Exomes	p.Val380Leu	c.1138G>C	missense_variant			1	1187132	8.42366e-07	0	0
X-154030687-G-A	154030687	rs61752981	G	A	gnomAD Exomes,gnomAD Genomes	p.Pro381Ser	c.1141C>T	missense_variant	Conflicting classifications of pathogenicity	431897	26	1200382	2.16598e-05	0	6
X-154030686-G-A	154030686		G	A	gnomAD Exomes	p.Pro381Leu	c.1142C>T	missense_variant	Uncertain significance	3338828	5	1204995	4.14939e-06	0	0
X-154030681-G-A	154030681	rs1340029095	G	A	gnomAD Exomes,gnomAD Genomes	p.Leu383Phe	c.1147C>T	missense_variant	Likely benign	516184	15	1199589	1.25043e-05	0	5
X-154030680-A-G	154030680	rs1060499622	A	G	gnomAD Exomes	p.Leu383Pro	c.1148T>C	missense_variant	Uncertain significance	393487	1	1166016	8.57621e-07	0	1
X-154030678-G-T	154030678	rs373116070	G	T	gnomAD Genomes	p.Pro384Thr	c.1150C>A	missense_variant			1	1200303	8.33123e-07	0	0
X-154030678-G-A	154030678	rs373116070	G	A	gnomAD Exomes	p.Pro384Ser	c.1150C>T	missense_variant	Conflicting classifications of pathogenicity	589521	2	1204142	1.66093e-06	0	1
X-154030677-G-A	154030677	rs193922676	G	A	gnomAD Exomes,gnomAD Genomes	p.Pro384Leu	c.1151C>T	missense_variant	Likely benign	36490	67	1199823	5.58416e-05	0	25
X-154030675-G-C	154030675		G	C	gnomAD Exomes	p.Pro385Ala	c.1153C>G	missense_variant			1	1201000	8.32639e-07	0	1
X-154030675-G-T	154030675	rs782279709	G	T	gnomAD Exomes	p.Pro385Thr	c.1153C>A	missense_variant	Uncertain significance	855192	1	1200999	8.3264e-07	0	0
X-154030675-G-A	154030675	rs782279709	G	A	gnomAD Exomes	p.Pro385Ser	c.1153C>T	missense_variant	Conflicting classifications of pathogenicity	2609932	2	1200998	1.66528e-06	0	1
X-154030674-G-C	154030674		G	C	gnomAD Exomes	p.Pro385Arg	c.1154C>G	missense_variant	Uncertain significance	2895284	1	1203632	8.30819e-07	0	0
X-154030674-G-T	154030674	rs111302745	G	T	gnomAD Exomes,gnomAD Genomes	p.Pro385His	c.1154C>A	missense_variant	Likely benign	156631	60	1199903	5.0004e-05	0	18
X-154030672-G-C	154030672		G	C	gnomAD Exomes	p.Leu386Val	c.1156C>G	missense_variant			1	1203438	8.30953e-07	0	0
X-154030671-A-C	154030671		A	C	gnomAD Exomes	p.Leu386Arg	c.1157T>G	missense_variant			1	667598	1.49791e-06	0	1
X-154030671-A-G	154030671	rs1388678969	A	G	gnomAD Exomes	p.Leu386Pro	c.1157T>C	missense_variant	Likely benign	2861319	2	666558	3.00049e-06	0	0
X-154030669-G-A	154030669	rs1171658384	G	A	gnomAD Exomes	p.Pro387Ser	c.1159C>T	missense_variant	Uncertain significance	941270	7	1192663	5.86922e-06	0	1
X-154030669-G-T	154030669	rs1171658384	G	T	gnomAD Exomes,gnomAD Genomes	p.Pro387Thr	c.1159C>A	missense_variant	Likely benign	1206568	7	1189406	5.88529e-06	0	4
X-154030668-G-A	154030668	rs63390262	G	A	gnomAD Exomes	p.Pro387Leu	c.1160C>T	missense_variant	Benign	143383	82	1197205	6.84929e-05	0	34
X-154030668-G-T	154030668		G	T	gnomAD Exomes	p.Pro387His	c.1160C>A	missense_variant			1	1200988	8.32648e-07	0	1
X-154030666-G-C	154030666	rs61753000	G	C	gnomAD Exomes	p.Pro388Ala	c.1162C>G	missense_variant	Benign/Likely benign	156632	57	1197965	4.75807e-05	0	24
X-154030666-G-T	154030666		G	T	gnomAD Exomes	p.Pro388Thr	c.1162C>A	missense_variant	Uncertain significance	813745	2	1201905	1.66403e-06	0	2
X-154030666-G-A	154030666	rs61753000	G	A	gnomAD Exomes,gnomAD Genomes	p.Pro388Ser	c.1162C>T	missense_variant	Benign	143393	65	1197963	5.42588e-05	0	20
X-154030665-G-A	154030665	rs61753006	G	A	gnomAD Exomes,gnomAD Genomes	p.Pro388Leu	c.1163C>T	missense_variant	Benign	143398	30	1196825	2.50663e-05	0	8
X-154030663-G-A	154030663	rs1557135676	G	A	gnomAD Genomes	p.Pro389Ser	c.1165C>T	missense_variant			1	1196295	8.35914e-07	0	0
X-154030662-G-C	154030662	rs782487274	G	C	gnomAD Genomes	p.Pro389Arg	c.1166C>G	missense_variant	Uncertain significance	2722094	2	1197763	1.66978e-06	0	1
X-154030660-G-A	154030660	rs797045690	G	A	gnomAD Exomes	p.Pro390Ser	c.1168C>T	missense_variant	Likely benign	2858525	2	1197689	1.66988e-06	0	1
X-154030657-G-T	154030657	rs781794820	G	T	gnomAD Exomes	p.Pro391Thr	c.1171C>A	missense_variant	Uncertain significance	1006465	2	1199666	1.66713e-06	0	0
X-154030654-C-G	154030654		C	G	gnomAD Exomes	p.Glu392Gln	c.1174G>C	missense_variant			1	1173240	8.52341e-07	0	0
X-154030651-G-A	154030651	rs782542602	G	A	gnomAD Genomes	p.Pro393Ser	c.1177C>T	missense_variant			23	1194950	1.92477e-05	0	4
X-154030651-G-C	154030651	rs782542602	G	C	gnomAD Exomes,gnomAD Genomes	p.Pro393Ala	c.1177C>G	missense_variant			10	1194950	8.36855e-06	0	7
X-154030650-G-A	154030650	rs267608402	G	A	gnomAD Exomes	p.Pro393Leu	c.1178C>T	missense_variant	Conflicting classifications of pathogenicity	143418	2	1197983	1.66947e-06	0	0
X-154030648-C-T	154030648	rs63094662	C	T	gnomAD Exomes,gnomAD Genomes	p.Glu394Lys	c.1180G>A	missense_variant	Benign	143421	94	875751	0.000107336	0	28
X-154030645-T-C	154030645	rs1603307813	T	C	gnomAD Exomes	p.Ser395Gly	c.1183A>G	missense_variant	Uncertain significance	810727	5	1191650	4.19586e-06	0	3
X-154030644-C-G	154030644	rs2065917730	C	G	gnomAD Exomes	p.Ser395Thr	c.1184G>C	missense_variant			5	1194036	4.18748e-06	0	1
X-154030641-G-A	154030641	rs782125862	G	A	gnomAD Exomes,gnomAD Genomes	p.Ser396Phe	c.1187C>T	missense_variant	Likely benign	748765	40	1198345	3.33794e-05	0	14
X-154030639-C-T	154030639	rs56268439	C	T	gnomAD Exomes,gnomAD Genomes	p.Glu397Lys	c.1189G>A	missense_variant	Benign	95187	5019	1063758	0.00471818	11	1543
X-154030638-T-C	154030638		T	C	gnomAD Exomes	p.Glu397Gly	c.1190A>G	missense_variant			2	1159824	1.7244e-06	0	0
X-154030636-C-A	154030636	rs1557135428	C	A	gnomAD Exomes	p.Asp398Tyr	c.1192G>T	missense_variant	Likely benign	842538	4	1204298	3.32144e-06	0	0
X-154030635-T-C	154030635		T	C	gnomAD Exomes	p.Asp398Gly	c.1193A>G	missense_variant			5	1153505	4.33461e-06	0	1
X-154030633-G-A	154030633	rs797045691	G	A	gnomAD Exomes,gnomAD Genomes	p.Pro399Ser	c.1195C>T	missense_variant	Likely benign	211454	20	1201343	1.6648e-05	0	3
X-154030632-G-A	154030632	rs62915962	G	A	gnomAD Exomes,gnomAD Genomes	p.Pro399Leu	c.1196C>T	missense_variant	Benign/Likely benign	143430	62	1201770	5.15906e-05	0	19
X-154030629-G-A	154030629	rs782420809	G	A	gnomAD Exomes	p.Thr400Ile	c.1199C>T	missense_variant	Likely benign	1207149	19	1205552	1.57604e-05	0	7
X-154030627-T-C	154030627	rs369899986	T	C	gnomAD Exomes	p.Ser401Gly	c.1201A>G	missense_variant			2	1080092	1.85169e-06	0	1
X-154030626-C-T	154030626	rs62707562	C	T	gnomAD Exomes	p.Ser401Asn	c.1202G>A	missense_variant	Conflicting classifications of pathogenicity	143435	19	1114953	1.70411e-05	0	8
X-154030625-G-C	154030625	rs782230851	G	C	gnomAD Exomes	p.Ser401Arg	c.1203C>G	missense_variant	Uncertain significance	2963372	5	1205718	4.14691e-06	0	1
X-154030625-G-T	154030625	rs782230851	G	T	gnomAD Exomes	p.Ser401Arg	c.1203C>A	missense_variant			5	1205716	4.14691e-06	0	4
X-154030624-G-A	154030624	rs150146088	G	A	gnomAD Exomes	p.Pro402Ser	c.1204C>T	missense_variant	Benign	1665949	11	1206578	9.11669e-06	0	4
X-154030624-G-T	154030624	rs150146088	G	T	gnomAD Exomes,gnomAD Genomes	p.Pro402Thr	c.1204C>A	missense_variant	Benign/Likely benign	379509	27	1202859	2.24465e-05	0	13
X-154030624-G-C	154030624	rs150146088	G	C	gnomAD Exomes	p.Pro402Ala	c.1204C>G	missense_variant			1	1206579	8.28789e-07	0	0
X-154030623-G-T	154030623	rs61753014	G	T	gnomAD Exomes,gnomAD Genomes	p.Pro402His	c.1205C>A	missense_variant	Likely benign	952492	93	1202949	7.731e-05	0	30
X-154030623-G-A	154030623	rs61753014	G	A	gnomAD Exomes,gnomAD Genomes	p.Pro402Leu	c.1205C>T	missense_variant	Benign	138195	152	1202997	0.000126351	0	33
X-154030621-G-T	154030621		G	T	gnomAD Exomes	p.Pro403Thr	c.1207C>A	missense_variant	Uncertain significance	2763827	1	1206573	8.28794e-07	0	1
X-154030621-G-C	154030621	rs782495086	G	C	gnomAD Exomes,gnomAD Genomes	p.Pro403Ala	c.1207C>G	missense_variant	Conflicting classifications of pathogenicity	425516	32	1202996	2.66003e-05	0	14
X-154030621-G-A	154030621	rs782495086	G	A	gnomAD Exomes	p.Pro403Ser	c.1207C>T	missense_variant	Conflicting classifications of pathogenicity	2122595	5	1206572	4.14397e-06	0	1
X-154030620-G-C	154030620	rs587783107	G	C	gnomAD Exomes	p.Pro403Arg	c.1208C>G	missense_variant	Conflicting classifications of pathogenicity	1212000	3	1206923	2.48566e-06	0	2
X-154030620-G-T	154030620	rs587783107	G	T	gnomAD Exomes	p.Pro403His	c.1208C>A	missense_variant	Uncertain significance	851623	2	1206922	1.65711e-06	0	1
X-154030620-G-A	154030620	rs587783107	G	A	gnomAD Exomes,gnomAD Genomes	p.Pro403Leu	c.1208C>T	missense_variant	Likely benign	156633	44	1203131	3.65712e-05	0	11
X-154030617-T-C	154030617		T	C	gnomAD Exomes	p.Glu404Gly	c.1211A>G	missense_variant			7	1202316	5.8221e-06	0	0
X-154030615-G-T	154030615		G	T	gnomAD Exomes	p.Pro405Thr	c.1213C>A	missense_variant			2	1205866	1.65856e-06	0	0
X-154030615-G-C	154030615	rs781786825	G	C	gnomAD Exomes	p.Pro405Ala	c.1213C>G	missense_variant			4	1202646	3.326e-06	0	2
X-154030615-G-A	154030615	rs781786825	G	A	gnomAD Exomes,gnomAD Genomes	p.Pro405Ser	c.1213C>T	missense_variant	Likely benign	1129106	11	1202646	9.1465e-06	0	7
X-154030614-G-A	154030614	rs61753016	G	A	gnomAD Exomes,gnomAD Genomes	p.Pro405Leu	c.1214C>T	missense_variant	Benign	143438	47	1203207	3.90623e-05	0	17
