## Supplementary Table 6 for "Translational reading frame determines the pathogenicity of C-terminal frameshift deletions in MeCP2: an alternative therapeutic approach"

### Sheet: gnomAD in-frame deletions
gnomAD ID	Position	rsIDs	Reference	Alternate	Source	Protein Consequence	Transcript Consequence	VEP Annotation	ClinVar Clinical Significance	ClinVar Variation ID	Allele Count	Allele Number	Allele Frequency	Homozygote Count	Hemizygote Count
X-154030711-AGTG-A	154030711		AGTG	A	gnomAD Exomes	p.His372del	c.1114_1116del	inframe_deletion			1	1202509	8.31595e-07	0	1
X-154030702-GGGACTCTGA-G	154030702	rs1394861993	GGGACTCTGA	G	gnomAD Genomes	p.Ser373_Ser375del	c.1117_1125del	inframe_deletion			1	1204635	8.30127e-07	0	0
X-154030636-CCTCGGAGCTCTCGGGCTCAGGTGGAGGTGGGGGCAGGGGTGGGAGCAGTGGCACGGGGGCCTTTGGGGA-C	154030636	rs1557135441	CCTCGGAGCTCTCGGGCTCAGGTGGAGGTGGGGGCAGGGGTGGGAGCAGTGGCACGGGGGCCTTTGGGGA	C	gnomAD Exomes	p.Ser375_Glu397del	c.1123_1191del	inframe_deletion	Uncertain significance	189749	1	1204298	8.30359e-07	0	0
X-154030685-TGGCACG-T	154030685		TGGCACG	T	gnomAD Exomes	p.Val380_Pro381del	c.1137_1142del	inframe_deletion	Uncertain significance	3367585	1	1183723	8.44792e-07	0	0
X-154030672-GGGGTGGGAGCAGTGGCAC-G	154030672	rs1455002388	GGGGTGGGAGCAGTGGCAC	G	gnomAD Exomes	p.Val380_Pro385del	c.1138_1155del	inframe_deletion	Uncertain significance	1706975	4	1203438	3.32381e-06	0	0
X-154030638-TCGGAGCTCTCGGGCTCAGGTGGAGGTGGGGGCAGGGGTGGGAGCAGTGGCA-T	154030638		TCGGAGCTCTCGGGCTCAGGTGGAGGTGGGGGCAGGGGTGGGAGCAGTGGCA	T	gnomAD Exomes	p.Val380_Ser396del	c.1139_1189del	inframe_deletion			1	1159824	8.622e-07	0	0
X-154030680-AGCAGTG-A	154030680		AGCAGTG	A	gnomAD Exomes	p.Pro381_Leu382del	c.1142_1147del	inframe_deletion			1	1166017	8.5762e-07	0	1
X-154030673-GGGTGGGAGCAGT-G	154030673	rs2148660709	GGGTGGGAGCAGT	G	gnomAD Exomes	p.Leu383_Leu386del	c.1143_1154del	inframe_deletion	Uncertain significance	1399087	7	1202334	5.82201e-06	0	4
X-154030667-GGGCAGGGGTGGGAGCAGT-G	154030667	rs1291465065	GGGCAGGGGTGGGAGCAGT	G	gnomAD Exomes	p.Leu382_Pro387del	c.1143_1160del	inframe_deletion	Likely benign	643656	2	1201090	1.66515e-06	0	0
X-154030674-GGTGGGAGCA-G	154030674		GGTGGGAGCA	G	gnomAD Exomes	p.Leu382_Pro384del	c.1145_1153del	inframe_deletion			1	1203632	8.30819e-07	0	0
X-154030656-GGTGGAGGTGGGGGCAGGGGTGGGAGCA-G	154030656	rs587783094	GGTGGAGGTGGGGGCAGGGGTGGGAGCA	G	gnomAD Exomes	p.Leu382_Pro390del	c.1145_1171del	inframe_deletion	Uncertain significance	156616	6	1201587	4.9934e-06	0	2
X-154030668-GGCAGGGGTGGGA-G	154030668	rs782767712	GGCAGGGGTGGGA	G	gnomAD Exomes,gnomAD Genomes	p.Leu383_Leu386del	c.1148_1159del	inframe_deletion	Uncertain significance	516841	26	1197195	2.17174e-05	0	8
X-154030661-AGGTGGGGGCAGGGGT-A	154030661		AGGTGGGGGCAGGGGT	A	gnomAD Exomes	p.Leu386_Pro390del	c.1152_1166del	inframe_deletion			1	552653	1.80945e-06	0	0
X-154030655-AGGTGGAGGTGGGGGCAGGGGT-A	154030655	rs267608392	AGGTGGAGGTGGGGGCAGGGGT	A	gnomAD Genomes	p.Pro385_Pro391del	c.1152_1172del	inframe_deletion			2	794510	2.51727e-06	0	0
X-154030661-AGGTGGGGGCAGG-A	154030661	rs782174572	AGGTGGGGGCAGG	A	gnomAD Exomes	p.Leu386_Pro389del	c.1155_1166del	inframe_deletion	Benign	189751	41	552017	7.42731e-05	0	8
X-154030658-TGGAGGTGGGGGCAGG-T	154030658	rs2148660412	TGGAGGTGGGGGCAGG	T	gnomAD Exomes	p.Leu386_Pro390del	c.1155_1169del	inframe_deletion	Uncertain significance	1514223	2	900894	2.22002e-06	0	1
X-154030655-AGGTGGAGGTGGGGGCAGG-A	154030655	rs267608392	AGGTGGAGGTGGGGGCAGG	A	gnomAD Exomes	p.Leu386_Pro391del	c.1155_1172del	inframe_deletion	Likely benign	143358	21	794510	2.64314e-05	0	5
X-154030619-AGGGGGGCTGGTGGGGTCCTCGGAGCTCTCGGGCTCAGGTGGAGGTGGGGGCAGG-A	154030619	rs1557135259	AGGGGGGCTGGTGGGGTCCTCGGAGCTCTCGGGCTCAGGTGGAGGTGGGGGCAGG	A	gnomAD Exomes	p.Leu386_Pro403del	c.1155_1208del	inframe_deletion	Uncertain significance	393484	1	968476	1.03255e-06	0	0
X-154030665-GGGGGCA-G	154030665	rs1569548334	GGGGGCA	G	gnomAD Exomes	p.Leu386_Pro387del	c.1157_1162del	inframe_deletion	Conflicting classifications of pathogenicity	590042	1	1200724	8.32831e-07	0	1
X-154030659-GGAGGTGGGGGCA-G	154030659	rs2148660433	GGAGGTGGGGGCA	G	gnomAD Exomes	p.Leu386_Pro389del	c.1157_1168del	inframe_deletion	Likely benign	1620621	3	1201609	2.49665e-06	0	1
X-154030620-GGGGGGCTGGTGGGGTCCTCGGAGCTCTCGGGCTCAGGTGGAGGTGGGGGCA-G	154030620		GGGGGGCTGGTGGGGTCCTCGGAGCTCTCGGGCTCAGGTGGAGGTGGGGGCA	G	gnomAD Exomes	p.Leu386_Pro402del	c.1157_1207del	inframe_deletion			1	1206923	8.28553e-07	0	0
X-154030611-TGGGGCTCAGGGGGGCTGGTGGGGTCCTCGGAGCTCTCGGGCTCAGGTGGAGGTGGGGGCA-T	154030611		TGGGGCTCAGGGGGGCTGGTGGGGTCCTCGGAGCTCTCGGGCTCAGGTGGAGGTGGGGGCA	T	gnomAD Exomes	p.Leu386_Pro405del	c.1157_1216del	inframe_deletion			2	1108447	1.80433e-06	0	1
X-154030664-TGGG-T	154030664	rs267608339	TGGG	T	gnomAD Exomes,gnomAD Genomes	p.Pro391del	c.1161_1163del	inframe_deletion	Likely benign	143389	9	705455	1.27577e-05	0	3
X-154030661-AGGTGGG-A	154030661	rs267608332	AGGTGGG	A	gnomAD Exomes,gnomAD Genomes	p.Pro390_Pro391del	c.1161_1166del	inframe_deletion	Benign	143390	38	552051	6.88342e-05	0	15
X-154030658-TGGAGGTGGG-T	154030658	rs267608401	TGGAGGTGGG	T	gnomAD Exomes	p.Pro389_Pro391del	c.1161_1169del	inframe_deletion	Uncertain significance	143391	1	900894	1.11001e-06	0	0
X-154030655-AGGTGGAGGTGGG-A	154030655	rs782629585	AGGTGGAGGTGGG	A	gnomAD Exomes	p.Pro388_Pro391del	c.1161_1172del	inframe_deletion	Likely benign	2988081	25	794510	3.14659e-05	0	6
X-154030648-CGGGCTCAGGTGGAGGTGG-C	154030648	rs267608406	CGGGCTCAGGTGGAGGTGG	C	gnomAD Exomes	p.Pro388_Pro393del	c.1162_1179del	inframe_deletion	Likely benign	143396	67	875751	7.65058e-05	0	23
X-154030639-CGGAGCTCTCGGGCTCAGGTGGAGGTGG-C	154030639	rs782783878	CGGAGCTCTCGGGCTCAGGTGGAGGTGG	C	gnomAD Exomes,gnomAD Genomes	p.Pro388_Ser396del	c.1162_1188del	inframe_deletion	Uncertain significance	1310670	6	1063760	5.64037e-06	0	1
X-154030570-TGGGCATCTTCTCCTCTTTGCAGACGCTGCTGCTCAAGTCCTGGGGCTCAGGGGGGCTGGTGGGGTCCTCGGAGCTCTCGGGCTCAGGTGGAGGTGG-T	154030570		TGGGCATCTTCTCCTCTTTGCAGACGCTGCTGCTCAAGTCCTGGGGCTCAGGGGGGCTGGTGGGGTCCTCGGAGCTCTCGGGCTCAGGTGGAGGTGG	T	gnomAD Exomes	p.Pro388_Pro419del	c.1162_1257del	inframe_deletion			1	1207851	8.27917e-07	0	0
X-154030611-TGGGGCTCAGGGGGGCTGGTGGGGTCCTCGGAGCTCTCGGGCTCAGGTGGAGGTG-T	154030611	rs1557135234	TGGGGCTCAGGGGGGCTGGTGGGGTCCTCGGAGCTCTCGGGCTCAGGTGGAGGTG	T	gnomAD Exomes	p.Pro388_Pro405del	c.1163_1216del	inframe_deletion	Likely benign	189755	3	1108447	2.70649e-06	0	0
X-154030661-AGGT-A	154030661	rs2065921248	AGGT	A	gnomAD Genomes	p.Pro391del	c.1164_1166del	inframe_deletion	Uncertain significance	3354714	2	552051	3.62285e-06	0	1
X-154030655-AGGTGGAGGT-A	154030655	rs267608604	AGGTGGAGGT	A	gnomAD Exomes	p.Pro389_Pro391del	c.1164_1172del	inframe_deletion	Conflicting classifications of pathogenicity	143404	11	796066	1.38179e-05	0	2
X-154030649-GGGCTCAGGTGGAGGT-G	154030649		GGGCTCAGGTGGAGGT	G	gnomAD Exomes	p.Pro389_Pro393del	c.1164_1178del	inframe_deletion			1	1202450	8.31635e-07	0	0
X-154030654-CAGGTGG-C	154030654	rs61753008	CAGGTGG	C	gnomAD Exomes,gnomAD Genomes	p.Pro390_Pro391del	c.1168_1173del	inframe_deletion	Benign/Likely benign	143412	168	1169715	0.000143625	0	49
X-154030642-AGCTCTC-A	154030642	rs782568522	AGCTCTC	A	gnomAD Exomes,gnomAD Genomes	p.Glu394_Ser395del	c.1180_1185del	inframe_deletion			22	1127185	1.95176e-05	0	4
X-154030612-GGGGCTCAGGGGGGCTGGTGGGGTCCTCGGAGCTCTC-G	154030612	rs782746707	GGGGCTCAGGGGGGCTGGTGGGGTCCTCGGAGCTCTC	G	gnomAD Genomes	p.Glu394_Pro405del	c.1180_1215del	inframe_deletion	Uncertain significance	393491	34	1203302	2.82556e-05	0	15
X-154030636-CCTCGGAGCT-C	154030636	rs2065915575	CCTCGGAGCT	C	gnomAD Exomes,gnomAD Genomes	p.Ser395_Glu397del	c.1183_1191del	inframe_deletion			3	1200264	2.49945e-06	0	1
X-154030626-CTGGTGGGGT-C	154030626		CTGGTGGGGT	C	gnomAD Exomes	p.Asp398_Ser401delinsGly	c.1193_1201del	inframe_deletion			1	1114953	8.96899e-07	0	0
