## Supplementary Table 7 for "Translational reading frame determines the pathogenicity of C-terminal frameshift deletions in MeCP2: an alternative therapeutic approach"

### Sheet: gnomAD missense MBD
gnomAD ID	Position	rsIDs	Reference	Alternate	Source	Protein Consequence	Transcript Consequence	VEP Annotation	ClinVar Clinical Significance	ClinVar Variation ID	Allele Count	Allele Number	Allele Frequency	Homozygote Count	Hemizygote Count
X-154032345-G-T	154032345		G	T	gnomAD Exomes	p.Ser80Tyr	c.239C>A	missense_variant			3	1212097	2.47505e-06	0	1
X-154032345-G-A	154032345	rs1332969540	G	A	gnomAD Genomes	p.Ser80Phe	c.239C>T	missense_variant	Uncertain significance	1716438	1	1210964	8.25788e-07	0	0
X-154032339-T-C	154032339	rs61754444	T	C	gnomAD Exomes,gnomAD Genomes	p.Lys82Arg	c.245A>G	missense_variant	Benign/Likely benign	143509	12	1210556	9.9128e-06	0	5
X-154032336-T-C	154032336	rs2065985983	T	C	gnomAD Genomes	p.Gln83Arg	c.248A>G	missense_variant			1	1210555	8.26067e-07	0	0
X-154032334-G-A	154032334	rs1557137821	G	A	gnomAD Exomes	p.Arg84Trp	c.250C>T	missense_variant	Uncertain significance	536586	2	1211614	1.65069e-06	0	0
X-154032333-C-T	154032333	rs797044707	C	T	gnomAD Exomes	p.Arg84Gln	c.251G>A	missense_variant	Uncertain significance	196402	1	1211709	8.25281e-07	0	0
X-154032331-G-A	154032331	rs1064797047	G	A	gnomAD Exomes,gnomAD Genomes	p.Arg85Cys	c.253C>T	missense_variant	Uncertain significance	424578	7	1210399	5.78322e-06	0	3
X-154032325-T-C	154032325		T	C	gnomAD Exomes	p.Ile87Val	c.259A>G	missense_variant			1	1211653	8.25319e-07	0	0
X-154032322-T-C	154032322		T	C	gnomAD Exomes	p.Ile88Val	c.262A>G	missense_variant			4	1211427	3.30189e-06	0	0
X-154032319-G-A	154032319	rs782601477	G	A	gnomAD Exomes	p.Arg89Cys	c.265C>T	missense_variant	Benign	590069	7	1211580	5.77758e-06	0	3
X-154032313-G-A	154032313	rs782320257	G	A	gnomAD Exomes,gnomAD Genomes	p.Arg91Trp	c.271C>T	missense_variant	Uncertain significance	1181967	6	1210086	4.95833e-06	0	1
X-154032312-C-T	154032312	rs782177397	C	T	gnomAD Exomes	p.Arg91Gln	c.272G>A	missense_variant	Uncertain significance	1000879	1	1211203	8.25625e-07	0	0
X-154032310-C-T	154032310		C	T	gnomAD Exomes	p.Gly92Arg	c.274G>A	missense_variant			1	1211466	8.25446e-07	0	0
X-154032296-A-C	154032296		A	C	gnomAD Exomes	p.Asp96Glu	c.288T>G	missense_variant			1	1211986	8.25092e-07	0	1
X-154032262-G-C	154032262	rs1557137721	G	C	gnomAD Exomes	p.Leu108Val	c.322C>G	missense_variant	Uncertain significance	1406613	1	1212307	8.24874e-07	0	0
X-154032241-G-A	154032241	rs267608388	G	A	gnomAD Exomes	p.Arg115Cys	c.343C>T	missense_variant	Uncertain significance	143541	5	1211877	4.12583e-06	0	4
X-154031445-T-C	154031445		T	C	gnomAD Exomes	p.Gln128Arg	c.383A>G	missense_variant			1	1211203	8.25625e-07	0	1
X-154031422-C-T	154031422		C	T	gnomAD Exomes	p.Val136Met	c.406G>A	missense_variant			1	1211899	8.25151e-07	0	1
X-154031419-C-G	154031419		C	G	gnomAD Exomes	p.Glu137Gln	c.409G>C	missense_variant	Likely pathogenic	2787541	1	1211791	8.25225e-07	0	0
X-154031418-T-C	154031418	rs61748392	T	C	gnomAD Exomes	p.Glu137Gly	c.410A>G	missense_variant	Pathogenic/Likely pathogenic	11825	1	1211547	8.25391e-07	0	0
X-154031409-G-T	154031409	rs28934908	G	T	gnomAD Exomes	p.Ala140Glu	c.419C>A	missense_variant			2	1211104	1.65139e-06	0	0
X-154031409-G-A	154031409	rs28934908	G	A	gnomAD Exomes	p.Ala140Val	c.419C>T	missense_variant	Pathogenic/Likely pathogenic	11823	2	1211103	1.65139e-06	0	1
X-154031401-C-T	154031401	rs1233476760	C	T	gnomAD Exomes,gnomAD Genomes	p.Glu143Lys	c.427G>A	missense_variant	Uncertain significance	1432259	6	1209827	4.95939e-06	0	1
X-154031400-T-G	154031400	rs1557137072	T	G	gnomAD Exomes	p.Glu143Ala	c.428A>C	missense_variant	Uncertain significance	1478558	2	1211553	1.65077e-06	0	1
X-154031400-T-C	154031400	rs1557137072	T	C	gnomAD Exomes	p.Glu143Gly	c.428A>G	missense_variant	Uncertain significance	3064121	21	1211553	1.73331e-05	0	6
X-154031395-C-A	154031395		C	A	gnomAD Exomes	p.Val145Leu	c.433G>T	missense_variant			3	1211851	2.47555e-06	0	1
X-154031387-G-T	154031387		G	T	gnomAD Exomes	p.Asp147Glu	c.441C>A	missense_variant			1	1211562	8.25381e-07	0	0
X-154031387-G-C	154031387	rs782468872	G	C	gnomAD Exomes	p.Asp147Glu	c.441C>G	missense_variant	Uncertain significance	1424572	3	1211562	2.47614e-06	0	1
X-154031386-T-C	154031386	rs1282284627	T	C	gnomAD Exomes,gnomAD Genomes	p.Thr148Ala	c.442A>G	missense_variant	Conflicting classifications of pathogenicity	717385	6	1209990	4.95872e-06	0	2
X-154031385-G-C	154031385		G	C	gnomAD Exomes	p.Thr148Arg	c.443C>G	missense_variant	Uncertain significance	2613436	2	1211583	1.65073e-06	0	0
X-154031382-G-A	154031382	rs2065960236	G	A	gnomAD Exomes	p.Ser149Phe	c.446C>T	missense_variant	Uncertain significance	3293939	3	1211545	2.47618e-06	0	2
X-154031380-G-C	154031380	rs371082040	G	C	gnomAD Exomes	p.Leu150Val	c.448C>G	missense_variant	Uncertain significance	1723812	2	1211653	1.65064e-06	0	0
X-154031374-G-C	154031374	rs179363900	G	C	gnomAD Exomes,gnomAD Genomes	p.Pro152Ala	c.454C>G	missense_variant	Likely pathogenic	11844	11	1210035	9.09065e-06	0	5
X-154031373-G-T	154031373	rs61748404	G	T	gnomAD Genomes	p.Pro152His	c.455C>A	missense_variant			1	1210136	8.26353e-07	0	0
X-154031371-T-C	154031371		T	C	gnomAD Exomes	p.Asn153Asp	c.457A>G	missense_variant			1	1211581	8.25368e-07	0	1
X-154031349-G-A	154031349		G	A	gnomAD Exomes	p.Thr160Ile	c.479C>T	missense_variant			1	1212025	8.25065e-07	0	0
X-154031349-G-C	154031349	rs61748414	G	C	gnomAD Exomes,gnomAD Genomes	p.Thr160Ser	c.479C>G	missense_variant	Conflicting classifications of pathogenicity	143593	4	1210358	3.30481e-06	0	1
