## Supplementary Table 8 for "Translational reading frame determines the pathogenicity of C-terminal frameshift deletions in MeCP2: an alternative therapeutic approach"

### Sheet: gnomAD frameshift deletions
gnomAD ID	Position	rsIDs	Reference	Alternate	Source	Protein Consequence	Transcript Consequence	Start of deletion/insertion	indel	Frame	Ending	VEP Annotation	ClinVar Clinical Significance	ClinVar Variation ID	Allele Count	Allele Number	Allele Frequency	Homozygote Count	Hemizygote Count	HGVS nomenclature e1 isoform	HGVS nomenclature e2 isoform
X-154030730-GTGCTCCTTCTTGGGGGGTGAGGAGGCGCTGCTGCTGCGCCCCTTGGGGCTGCTCTCCT-G	154030730		GTGCTCCTTCTTGGGGGGTGAGGAGGCGCTGCTGCTGCGCCCCTTGGGGCTGCTCTCCT	G	gnomAD Exomes	p.Lys347ThrfsTer43	c.1040_1097del	1040	-58	+1	SPRTX	frameshift_variant			1	1209697	8.26653e-07	0	0
X-154030718-GTGATGGTGGTGGTGCTCCTTCTTGGGGGGTGAGGAGGCGCTGCTGCTGCGCCCCTTGGGGC-G	154030718		GTGATGGTGGTGGTGCTCCTTCTTGGGGGGTGAGGAGGCGCTGCTGCTGCGCCCCTTGGGGC	G	gnomAD Exomes	p.Ser350ThrfsTer39	c.1049_1109del	1049	-61	+1	SPRTX	frameshift_variant			1	1209137	8.27036e-07	0	0
X-154030659-GGAGGTGGGGGCAGGGGTGGGAGCAGTGGCACGGGGGCCTTTGGGGACTCTGA-G	154030659		GGAGGTGGGGGCAGGGGTGGGAGCAGTGGCACGGGGGCCTTTGGGGACTCTGA	G	gnomAD Exomes	p.Ser373HisfsTer19	c.1117_1168del	1117	-52	+1	SPRTX	frameshift_variant			1	1201609	8.32217e-07	0	1	NM_001110792.2:c.1153_1204del	NM_004992.4:c.1117_1168del
X-154030705-ACTCT-A	154030705		ACTCT	A	gnomAD Exomes	p.Glu374ProfsTer34	c.1119_1122del	1119	-4	+1	SPRTX	frameshift_variant			1	1198246	8.34553e-07	0	0
X-154030659-GGAGGTGGGGGCAGGGGTGGGAGCAGTGGCACGGGGGCCTTT-G	154030659		GGAGGTGGGGGCAGGGGTGGGAGCAGTGGCACGGGGGCCTTT	G	gnomAD Exomes	p.Lys377ThrfsTer2	c.1128_1168del	1128	-41	+2	ESPTX	frameshift_variant			1	1201609	8.32217e-07	0	0
X-154030665-GGGGGCAGGGGTGGGAGCAGTGGCAC-G	154030665		GGGGGCAGGGGTGGGAGCAGTGGCAC	G	gnomAD Exomes	p.Val380HisfsTer21	c.1138_1162del	1138	-25	+1	SPRTX	frameshift_variant			1	1200724	8.32831e-07	0	0
X-154030653-TCAGGTGGAGGTGGGGGCAGGGGTGGGAG-T	154030653		TCAGGTGGAGGTGGGGGCAGGGGTGGGAG	T	gnomAD Exomes	p.Leu383SerfsTer17	c.1147_1174del	1147	-28	+1	SPRTX	frameshift_variant	Pathogenic	3066397	1	1155871	8.65148e-07	0	0
X-154030627-TGGTGGGGTCCTCGGAGCTCTCGGGCTCAGGTGGAGGTGGGGGCAGG-T	154030627	rs267608329	TGGTGGGGTCCTCGGAGCTCTCGGGCTCAGGTGGAGGTGGGGGCAGG	T	gnomAD Exomes,gnomAD Genomes	p.Leu386AlafsTer8	c.1155_1200del	1155	-46	+1	SPRTX	frameshift_variant	Pathogenic/Likely pathogenic	143360	4	1077997	3.71059e-06	0	1	NM_001110792.2:c.1191_1236del	NM_004992.4:c.1155_1200del
X-154030658-TGGAGGTGGGGGCAG-T	154030658		TGGAGGTGGGGGCAG	T	gnomAD Exomes	p.Leu386ThrfsTer2	c.1156_1169del	1156	-14	+2	LPPTX	frameshift_variant			1	900894	1.11001e-06	0	0
X-154030653-TCAGGTGGAGGTGGGGG-T	154030653	rs267608373	TCAGGTGGAGGTGGGGG	T	gnomAD Exomes	p.Pro387SerfsTer17	c.1159_1174del	1159	-16	+1	SPRTX	frameshift_variant	Pathogenic/Likely pathogenic	143380	1	1155871	8.65148e-07	0	0
X-154030617-TCAGGGGGGCTGGTGGGGTCCTCGGAGCTCTCGGGCTCAGGTGGAGGTGGGGG-T	154030617	rs1557135251	TCAGGGGGGCTGGTGGGGTCCTCGGAGCTCTCGGGCTCAGGTGGAGGTGGGGG	T	gnomAD Exomes,gnomAD Genomes	p.Pro387SerfsTer5	c.1159_1210del	1159	-52	+1	SPRTX	frameshift_variant	Pathogenic/Likely pathogenic	189662	3	1199199	2.50167e-06	0	1	NM_001110792.2:c.1195_1246del	NM_004992.4:c.1159_1210del
X-154030661-AGGTGGGG-A	154030661	rs267608332	AGGTGGGG	A	gnomAD Exomes,gnomAD Genomes	p.Pro387LeufsTer20	c.1160_1166del	1160	-7	+1	SPRTX	frameshift_variant	Pathogenic	143384	22	552051	3.98514e-05	0	4	NM_001110792.2:c.1196_1202del	NM_004992.4:c.1160_1166del
X-154030661-AGGTGG-A	154030661		AGGTGG	A	gnomAD Exomes	p.Pro388SerfsTer3	c.1162_1166del	1162	-5	+2	LPSTX	frameshift_variant			1	552653	1.80945e-06	0	0
X-154030658-TGGAGGTGG-T	154030658		TGGAGGTGG	T	gnomAD Exomes	p.Pro388ThrfsTer2	c.1162_1169del	1162	-8	+2	PLPTX	frameshift_variant	Likely pathogenic	2584335	2	900894	2.22002e-06	0	0
X-154030655-AGGTGGAGGTG-A	154030655		AGGTGGAGGTG	A	gnomAD Exomes	p.Pro388LeufsTer18	c.1163_1172del	1163	-10	+1	SPRTX	frameshift_variant			2	796066	2.51235e-06	0	0
X-154030620-GGGGGGCTGGTGGGGTCCTCGGAGCTCTCGGGCTCAGGTGGAGGT-G	154030620	rs61752992	GGGGGGCTGGTGGGGTCCTCGGAGCTCTCGGGCTCAGGTGGAGGT	G	gnomAD Exomes	p.Pro389Ter	c.1164_1207del	1164	-44	+2	PLPPX	frameshift_variant	Pathogenic	143406	1	1206923	8.28553e-07	0	0
X-154030639-CGGAGCTCTCGGGCTCAGGTGGAGGT-C	154030639	rs2148660011	CGGAGCTCTCGGGCTCAGGTGGAGGT	C	gnomAD Exomes	p.Pro389ArgfsTer12	c.1164_1188del	1164	-25	+1	SPRTX	frameshift_variant	Pathogenic	1456358	2	1065760	1.8766e-06	0	0
X-154030654-CAGGTGGA-C	154030654	rs2065919558	CAGGTGGA	C	gnomAD Genomes	p.Pro390SerfsTer17	c.1167_1173del	1167	-7	+1	SPRTX	frameshift_variant			1	1169712	8.54911e-07	0	1	NM_001110792.2:c.1203_1209del	NM_004992.4:c.1167_1173del
X-154030627-TGGTGGGGTCCTCGGAGCTCTCGGGCTCAGGTGGA-T	154030627	rs267608343	TGGTGGGGTCCTCGGAGCTCTCGGGCTCAGGTGGA	T	gnomAD Genomes	p.Pro390AlafsTer8	c.1167_1200del	1167	-34	+1	SPRTX	frameshift_variant	Pathogenic	143411	6	1077997	5.56588e-06	0	3	NM_001110792.2:c.1203_1236del	NM_004992.4:c.1167_1200del
X-154030621-GGGGGCTGGTGGGGTCCTCGGAGCTCTCGGGCTCAGGTGGA-G	154030621		GGGGGCTGGTGGGGTCCTCGGAGCTCTCGGGCTCAGGTGGA	G	gnomAD Exomes	p.Pro390LeufsTer6	c.1167_1206del	1167	-40	+1	SPRTX	frameshift_variant			1	1206573	8.28794e-07	0	0
X-154030646-CTCGGGCTCAGGTGG-C	154030646		CTCGGGCTCAGGTGG	C	gnomAD Exomes	p.Pro390GlufsTer10	c.1168_1181del	1168	-14	+2	HQPPX	frameshift_variant			1	1195388	8.36548e-07	0	0
X-154030658-TG-T	154030658	rs782033698	TG	T	gnomAD Exomes	p.Pro390HisfsTer19	c.1169del	1169	-1	+1	SPRTX	frameshift_variant			22	899698	2.44526e-05	0	4	NM_001110792.2:c.1205del	NM_004992.4:c.1169del
X-154030653-TCAGG-T	154030653	rs782204350	TCAGG	T	gnomAD Exomes,gnomAD Genomes	p.Pro391SerfsTer17	c.1171_1174del	1171	-4	+1	SPRTX	frameshift_variant			22	1152042	1.90965e-05	0	4	NM_001110792.2:c.1207_1210del	NM_004992.4:c.1171_1174del
X-154030639-CGGAGCTCTCGGGCTCA-C	154030639	rs267608369	CGGAGCTCTCGGGCTCA	C	gnomAD Exomes	p.Glu392ArgfsTer12	c.1173_1188del	1173	-16	+1	SPRTX	frameshift_variant	Likely pathogenic	143415	1	1065760	9.38298e-07	0	0
X-154030641-GAGCT-G	154030641		GAGCT	G	gnomAD Genomes	p.Ser395ProfsTer13	c.1183_1186del	1183	-4	+1	SPRTX	frameshift_variant			1	1198345	8.34484e-07	0	1	NM_001110792.2:c.1219_1222del	NM_004992.4:c.1183_1186del
X-154030639-CGGAG-C	154030639		CGGAG	C	gnomAD Exomes	p.Ser395ArgfsTer13	c.1185_1188del	1185	-4	+1	SPRTX	frameshift_variant			1	1065760	9.38298e-07	0	0
X-154030641-GA-G	154030641		GA	G	gnomAD Exomes	p.Ser396ProfsTer13	c.1186del	1186	-1	+1	SPRTX	frameshift_variant			1	1202190	8.31815e-07	0	0
